# SnoRNA Expression and RNA 2’-O-Methylation in *Drosophila melanogaster* S2 Cells

**DOI:** 10.64898/2026.05.21.726978

**Authors:** Xuan Ye, Yaling Liu, Sara Olson, Lijun Zhan, Gordon G. Carmichael, Brenton R. Graveley

## Abstract

Small nucleolar RNAs (snoRNAs) are a class of non-coding RNAs that play critical roles in guiding 2’-O-methylation (Nm) and pseudouridylation modifications of RNAs. In *Drosophila melanogaster*, snoRNAs undergo dynamic changes in expression during development. In this study, we identified 239 snoRNAs that are robustly expressed in *Drosophila* S2 cells, representing 87% of all annotated *Drosophila* snoRNAs. Given that box C/D snoRNAs guide site-specific 2’-O-methylation (Nm) of RNA, we next characterized the Nm landscape of S2 cells using RibOxi-seq2, a high-throughput approach capable of detecting Nm modifications with single-nucleotide resolution. RibOxi-seq2 revealed 17 Nm sites in 18S rRNA with a 94% concordance to previously reported RiboMeth-Seq data. In 28S rRNA, 30 Nm sites were identified, corresponding to an 71.4% overlap with established references. Additionally, we detected both a known Nm site (Gm74) and a novel site (Um66) in 5.8S rRNA, further validating the sensitivity and specificity of the approach. RibOxi-seq2 further identified Nm sites in small nuclear RNAs (snRNAs), expanding the annotation of modified non-coding RNAs. Additionally, the method revealed Nm modifications within internal regions of mRNAs. In total, we detected Nm modifications in 2,057 unique mRNAs, underscoring the widespread presence of this epitranscriptomic modification in coding transcripts. Strikingly, although we could not identify any snoRNAs predicted to guide the mRNA 2’-O-methylation modifications by canonical mechanisms, we identified strong consensus sequences surrounding many of these mRNA sites. Together, our findings not only expand the known landscape of Nm-modified RNAs but also highlight the robustness of RibOxi-seq2 for transcriptome-wide RNA modification profiling. Collectively, this study presents a comprehensive atlas of snoRNA expression and 2’-O-methylation sites in *Drosophila* S2 cells, offering valuable insights into the epitranscriptomic landscape orchestrated by snoRNAs.
