## Supplemental Table 2 for "SnoRNA Expression and RNA 2’-O-Methylation in *Drosophila melanogaster* S2 Cells"

### Sheet: Sheet1
chr	start	end	new_start	new_end	gene_id	gene_symbol		.	strand	tpm
chrX	1482491	1482590			FBgn0044508;	snoRNA:M		.	-	<1
chr2R	17700976	17701062			FBgn0063382;	snoRNA:CD3d		.	+	<1
chr2R	17145616	17145826			FBgn0065047;	snoRNA:CD11b		.	+	<1
chr3R	19586195	19586263			FBgn0065080;	snoRNA:CD12		.	+	<1
chr2R	20945969	20946065			FBgn0065059;	snoRNA:660		.	+	<1
chr2R	17143519	17143730			FBgn0065048;	snoRNA:CD11a		.	-	<1
chrX	7901061	7901203			FBgn0082924;	snoRNA:Or-aca2		.	-	<1
chrX	6743674	6743815			FBgn0082997;	snoRNA:Psi28S-1232		.	-	<1
chr2L	20648281	20648355			FBgn0082936;	snoRNA:CD31c		.	+	<1
chr2L	20421150	20421274			FBgn0083022;	snoRNA:Psi18S-640e		.	+	<1
chr2R	21329697	21329847			FBgn0082963;	snoRNA:Psi28S-3378		.	+	<1
chr2L	20419931	20420065			FBgn0083032;	snoRNA:Psi18S-525g		.	+	<1
chr2L	20648050	20648123			FBgn0082937;	snoRNA:CD31b		.	+	<1
chr2L	20419144	20419281			FBgn0083035;	snoRNA:Psi18S-525d		.	+	<1
chr2R	22197266	22197375			FBgn0086027;	snoRNA:CD60		.	-	<1
chr2L	5437633	5437749			FBgn0086033;	snoRNA:CD50		.	-	<1
chr3L	3222051	3222114			FBgn0086070;	snoRNA:CD64c		.	-	<1
chr3L	3222263	3222328			FBgn0086071;	snoRNA:CD64b		.	-	<1
chr3R	6375358	6375498			FBgn0261006;	snoRNA:CD65		.	+	<1
chr2R	10080787	10080924			FBgn0263201;	scaRNA:MeU1b-A234		.	-	<1
chr2L	12508107	12508254			FBgn0263458;	snoRNA:CG43051-a		.	+	<1
chr2R	18994695	18994842			FBgn0263473;	snoRNA:abba-a		.	+	<1
chr3L	17528699	17528840			FBgn0263478;	snoRNA:Edc3-a		.	-	<1
chr2L	8485732	8485925			FBgn0263489;	snoRNA:CD78		.	+	<1
chr2R	10081187	10081325			FBgn0286726;	snoRNA:Or-ACA6		.	-	<1
chr2R	10080612	10080694			FBgn0286727;	snoRNA:Or-ACA7		.	-	<1
chr2R	10082252	10082322			FBgn0286728;	snoRNA:CD69		.	-	<1
chr3L	10537617	10537758			FBgn0286730;	snoRNA:CD71		.	+	<1
chr3L	11889841	11889935			FBgn0286731;	snoRNA:Or-ACA8		.	+	<1
chr2L	2014448	2014575			FBgn0286732;	snoRNA:CD72		.	-	<1
chr2L	21034774	21034923			FBgn0286733;	snoRNA:CD73		.	+	<1
chr2L	16561049	16561197			FBgn0286734;	snoRNA:CD74		.	-	<1
chr2L	901975	902082			FBgn0286735;	scaRNA:MeU1:95C-A24		.	-	<1
chr3R	15472137	15472648			FBgn0286736;	snoRNA:Or-ACA9		.	-	<1
chr2L	3504031	3504182			FBgn0286737;	snoRNA:CD75		.	-	<1
chr3L	10196161	10196254			FBgn0286739;	snoRNA:CD76		.	-	<1
chr2R	17070585	17070688			FBgn0286740;	snoRNA:CD77		.	+	<1
chr3L	27267385	27267449	27267385	27267450	FBgn0286758;	snoRNA:CD39c		.	+	<1
chr3L	7639718	7639792	7639718	7639792	FBgn0086074;	snoRNA:CD41		.	+	175885
chr3R	5625367	5625439	5625368	5625439	FBgn0086051;	snoRNA:CD30a		.	+	80267.1
chr2R	14623042	14623115	14623043	14623115	FBgn0082952;	snoRNA:CD24		.	+	73685.2
chr3L	827076	827142	827075	827142	FBgn0086062;	snoRNA:CD26b		.	-	47740.3
chr3L	22869545	22869625	22869547	22869624	FBgn0020518;	snoRNA:CD1		.	-	47383.5
chr2R	17702411	17702478	17702411	17702477	FBgn0063378;	snoRNA:CD2d		.	+	36068.5
chr2R	14622088	14622166	14622089	14622165	FBgn0082940;	snoRNA:CD54a		.	+	33213.6
chrX	6531634	6531747	6531632	6531746	FBgn0065071;	snoRNA:CD18		.	-	29786.9
chr2R	17700740	17700813	17700741	17700813	FBgn0063376;	snoRNA:CD4b		.	+	27308.7
chr3R	9355312	9355386	9355314	9355385	FBgn0086054;	snoRNA:CD39b		.	+	26344.9
chr2R	22606795	22606859	22606795	22606860	FBgn0086028;	snoRNA:CD49		.	+	23288.3
chrX	17144434	17144574	17144431	17144575	FBgn0083001;	snoRNA:Psi28S-1192a		.	-	21763.5
chr3L	13024225	13024298	13024226	13024297	FBgn0086079;	snoRNA:CD25a		.	+	21335.5
chr3R	11224308	11224399	11224308	11224399	FBgn0086057;	snoRNA:CD47		.	+	21005.3
chr2L	9894203	9894285	9894204	9894284	FBgn0063392;	snoRNA:CD9a		.	-	15634.4
chr2R	19727095	19727246	19727097	19727231	FBgn0065076;	snoRNA:CD17		.	-	14724.6
chr3L	1666665	1666743	1666666	1666743	FBgn0082945;	snoRNA:CD52b		.	-	14404.9
chr3R	5625178	5625252	5625178	5625254	FBgn0260002;	snoRNA:CD30b		.	+	13400
chr3L	9510720	9510806	9510721	9510805	FBgn0086075;	snoRNA:CD55		.	-	13358.3
chr2R	14622329	14622407	14622331	14622407	FBgn0082939;	snoRNA:CD54b		.	+	12863.2
chr2R	17702636	17702708	17702637	17702709	FBgn0063387;	snoRNA:CD5b		.	+	12424.6
chr2R	17701935	17702003	17701936	17702002	FBgn0063380;	snoRNA:CD2b		.	+	10884.7
chr3L	3221353	3221426	3221349	3221425	FBgn0086068;	snoRNA:CD29		.	-	10380.1
chr2L	19008612	19008681	19008611	19008681	FBgn0086039;	snoRNA:CD48		.	-	10121.1
chr2R	9095997	9096078	9095997	9096078	FBgn0082928;	snoRNA:CD33a		.	+	9816.19
chrX	5524301	5524465	5524301	5524465	FBgn0086667;	snoRNA:Psi28S-3342		.	-	9795.85
chr2R	14624007	14624089	14624008	14624089	FBgn0082929;	snoRNA:CD53c		.	+	8831.29
chr3L	3222474	3222540	3222475	3222540	FBgn0086072;	snoRNA:CD64a		.	-	8789.45
chr3L	13023580	13023651	13023581	13023650	FBgn0086078;	snoRNA:CD25b		.	+	8543.81
chr3L	3221771	3221846	3221771	3221845	FBgn0086069;	snoRNA:CD57		.	-	7187.72
chr2L	4457600	4457688	4457601	4457699	FBgn0065053;	snoRNA:CD15		.	-	6979.82
chr2R	9096507	9096580	9096507	9096581	FBgn0082942;	snoRNA:CD27b		.	+	6549.01
chr3L	20454247	20454322	20454247	20454322	FBgn0082948;	snoRNA:CD38b		.	+	6428.35
chr3L	8601948	8602029	8601948	8602028	FBgn0060291;	snoRNA:CD22b		.	+	6366.03
chr2R	14623276	14623344	14623276	14623344	FBgn0082941;	snoRNA:CD45		.	+	6160.36
chr2R	12199663	12199750	12199662	12199750	FBgn0083988;	snoRNA:CD58a		.	-	6158.57
chr2L	5202382	5202522	5202381	5202522	FBgn0083028;	snoRNA:Psi18S-525k		.	+	6101.23
chrX	10348122	10348337	10348128	10348338	FBgn0065046;	snoRNA:CD11c		.	+	4977.94
chr2R	17702873	17702950	17702873	17702949	FBgn0063373;	snoRNA:CD6c		.	+	4922.46
chr3L	20454497	20454572	20454497	20454572	FBgn0082947;	snoRNA:CD38c		.	+	4146.65
chr3R	30206782	30206926	30206782	30206927	FBgn0086664;	snoRNA:Psi28S-2149		.	-	3826.09
chr2R	17702171	17702238	17702172	17702238	FBgn0063379;	snoRNA:CD2c		.	+	3419.73
chr3L	1488905	1489045	1488905	1489045	FBgn0086670;	snoRNA:Psi28S-2622		.	+	3097.08
chr3R	11222405	11222488	11222405	11222487	FBgn0086055;	snoRNA:CD37		.	+	2534.92
chr2L	9894476	9894544	9894475	9894543	FBgn0063389;	snoRNA:CD8		.	-	2509.65
chr2R	17699208	17699276	17699208	17699276	FBgn0063381;	snoRNA:CD2a		.	+	2448.36
chr2L	9894793	9894906	9894792	9894906	FBgn0025881;	snoRNA:CD7		.	-	2426.68
chr2R	11893120	11893195	11893121	11893195	FBgn0015543;	snoRNA:CD16		.	+	2390.79
chr3L	827539	827618	827539	827618	FBgn0086064;	snoRNA:CD32b		.	-	2342.45
chrX	21052284	21052359	21052282	21052359	FBgn0086049;	snoRNA:CD56a		.	-	2259.34
chr2L	20647817	20647890	20647817	20647890	FBgn0082938;	snoRNA:CD31a		.	+	2188.95
chr2L	8042188	8042350	8042188	8042350	FBgn0065055;	snoRNA:Psi28S-2648		.	-	2178.8
chr3L	1666892	1666963	1666891	1666962	FBgn0082946;	snoRNA:CD52a		.	-	2136.52
chr2R	9096763	9096843	9096764	9096843	FBgn0082927;	snoRNA:CD33b		.	+	2099.23
chr2R	14623516	14623605	14623517	14623605	FBgn0082931;	snoRNA:CD53a		.	+	2047.55
chrX	21051685	21051734	21051678	21051773	FBgn0065057;	scaRNA:MeU2-C28		.	-	1960.08
chr2R	14624252	14624329	14624254	14624329	FBgn0082919;	snoRNA:CD61		.	+	1946.28
chr3L	827314	827381	827314	827381	FBgn0086063;	snoRNA:CD26a		.	-	1885.16
chr3L	20454008	20454085	20454008	20454083	FBgn0082949;	snoRNA:CD38a		.	+	1673.67
chr3L	827764	827842	827764	827841	FBgn0086065;	snoRNA:CD32a		.	-	1602.47
chr3L	8601471	8601549	8601471	8601552	FBgn0060292;	snoRNA:CD22a		.	+	1549.39
chr2R	14621783	14621881	14621782	14621883	FBgn0082951;	snoRNA:CD40		.	+	1525.6
chr2R	14622570	14622647	14622571	14622647	FBgn0082926;	snoRNA:CD46		.	+	1510.31
chr2R	9096238	9096311	9096238	9096313	FBgn0082943;	snoRNA:CD27a		.	+	1323.98
chr3L	27267955	27268021	27267955	27268022	FBgn0086533;	snoRNA:CD35		.	+	1260.91
chr3L	829921	829991	829920	829991	FBgn0086066;	snoRNA:CD34		.	-	1226.52
chr3R	9354267	9354341	9354268	9354341	FBgn0086053;	snoRNA:CD39a		.	+	1183.35
chr3L	5763945	5764084	5763945	5764085	FBgn0082994;	snoRNA:Psi28S-1837c		.	-	1172.94
chr2R	17701689	17701765	17701689	17701765	FBgn0063374;	snoRNA:CD6b		.	+	1098.65
chrX	6742348	6742491	6742348	6742491	FBgn0086602;	snoRNA:Psi28S-3436b		.	-	974.178
chr3L	15134549	15134660	15134547	15134688	FBgn0065051;	scaRNA:MeU5-U42		.	-	934.565
chr2R	17703101	17703169	17703102	17703168	FBgn0063386;	snoRNA:CD5c		.	+	918.53
chr3R	7921951	7922073	7921951	7922081	FBgn0261453;	scaRNA:MeU2-C41		.	+	901.36
chr3R	5596525	5596658	5596525	5596659	FBgn0082978;	snoRNA:Psi28S-3091b		.	-	897.709
chr3R	28602339	28602489	28602338	28602489	FBgn0082975;	snoRNA:Psi28S-3305b		.	+	853.855
chr3R	28602555	28602695	28602555	28602695	FBgn0082957;	snoRNA:Psi28S-3405d		.	+	846.865
chr2R	21325218	21325322	21325219	21325321	FBgn0086023;	snoRNA:CD51a		.	+	838.427
chr2R	9097030	9097167	9097031	9097168	FBgn0086603;	snoRNA:CD20		.	+	751.255
chr2R	21326881	21327022	21326880	21327016	FBgn0082971;	snoRNA:Psi28S-3316b		.	+	730.739
chr3L	1498871	1498996	1498871	1498996	FBgn0263471;	scaRNA:MeU2-48		.	-	726.674
chr2R	17616755	17616917	17616755	17616917	FBgn0082922;	snoRNA:Or-aca4		.	+	708.04
chr2R	12199184	12199271	12199184	12199271	FBgn0083989;	snoRNA:CD58b		.	-	666.203
chr4	65586	65647	65586	65647	FBgn0263851;	snoRNA:CD68		.	-	607.353
chr2R	17701229	17701297	17701229	17701298	FBgn0063388;	snoRNA:CD5a		.	+	599.718
chr3R	30207897	30208039	30207896	30208039	FBgn0082983;	snoRNA:Psi28S-2626		.	-	570.629
chr3R	29862627	29862716	29862627	29862717	FBgn0086061;	snoRNA:CD62		.	+	568.963
chr3R	28602146	28602286	28602146	28602286	FBgn0082958;	snoRNA:Psi28S-3405c		.	+	555.785
chr2L	9893944	9894025	9893945	9894025	FBgn0063391;	snoRNA:CD9b		.	-	521.831
chr3L	5764257	5764394	5764257	5764395	FBgn0086660;	snoRNA:Psi28S-1837a		.	-	516.077
chr2R	21331572	21331680	21331572	21331681	FBgn0086025;	snoRNA:CD51c		.	+	497.197
chr2R	13557904	13558055	13557911	13558055	FBgn0263459;	snoRNA:2R:9445410		.	-	455.5
chrX	17144282	17144420	17144282	17144420	FBgn0083000;	snoRNA:Psi28S-1192b		.	-	448.074
chr2R	17699930	17700004	17699932	17700004	FBgn0063377;	snoRNA:CD4a		.	+	429.068
chr3R	11222841	11222922	11222842	11222922	FBgn0086056;	snoRNA:CD23		.	+	428.862
chr2L	22535457	22535593	22535457	22535593	FBgn0082980;	snoRNA:Psi28S-2996		.	-	407.425
chrX	17144830	17144970	17144830	17144970	FBgn0086671;	snoRNA:Psi28S-2876		.	-	381.464
chrX	21050898	21050977	21050898	21050996	FBgn0086048;	snoRNA:CD56b		.	-	371.647
chr2R	23839910	23840064	23839910	23840064	FBgn0086659;	snoRNA:Psi18S-176		.	-	367.945
chr3R	20822925	20823060	20822924	20823060	FBgn0082986;	snoRNA:Psi28S-2562		.	+	356.868
chr3R	20574905	20575043	20574904	20575043	FBgn0083039;	snoRNA:Psi18S-301		.	+	342.984
chr3R	29863233	29863345	29863234	29863344	FBgn0065066;	snoRNA:CD14		.	+	335.101
chr2R	24185562	24185642	24185563	24185642	FBgn0082932;	snoRNA:CD28d		.	+	333.059
chr3L	21006378	21006520	21006378	21006520	FBgn0263486;	scaRNA:PsiU6-40		.	-	320.097
chr2R	24176227	24176367	24176226	24176371	FBgn0026169;	snoRNA:Psi18S-1820		.	+	305.68
chr2R	9095684	9095832	9095684	9095832	FBgn0086672;	snoRNA:Or-aca5		.	+	299.737
chr2R	14623763	14623849	14623765	14623849	FBgn0082930;	snoRNA:CD53b		.	+	299.636
chr2R	17699702	17699788	17699702	17699788	FBgn0063385;	snoRNA:CD3a		.	+	294.477
chr3L	831869	832008	831869	832008	FBgn0083057;	snoRNA:Psi18S-110		.	-	293.771
chr2L	232169	232245	232169	232250	FBgn0263465;	snoRNA:CD66		.	-	274.169
chr3R	28603370	28603522	28603369	28603523	FBgn0082974;	snoRNA:Psi28S-3305c		.	+	272.048
chr3R	24237165	24237284	24237165	24237292	FBgn0261452;	scaRNA:MeU2-G25		.	+	269.482
chr3R	5597595	5597739	5597595	5597741	FBgn0082954;	snoRNA:Psi28S-3571		.	-	253.93
chr3L	261802	261953	261801	261955	FBgn0083014;	snoRNA:Psi18S-996		.	-	253.465
chrX	763082	763234	763082	763235	FBgn0083027;	snoRNA:Psi18S-531		.	-	252.632
chr2R	22607084	22607220	22607082	22607220	FBgn0083005;	snoRNA:Psi28S-1175a		.	+	249.319
chr3R	27923914	27924061	27923916	27924062	FBgn0082923;	snoRNA:Or-aca3		.	+	234.478
chr2R	17700220	17700306	17700220	17700306	FBgn0063384;	snoRNA:CD3b		.	+	229.098
chr2L	21177039	21177176	21177039	21177176	FBgn0263474;	scaRNA:PsiU2-38.40.42		.	-	227.239
chr2R	23073828	23073980	23073828	23073981	FBgn0065073;	snoRNA:CD13		.	-	220.383
chr2R	21330126	21330259	21330125	21330259	FBgn0082970;	snoRNA:Psi28S-3316c		.	+	208.803
chr2L	20418669	20418804	20418669	20418805	FBgn0083037;	snoRNA:Psi18S-525b		.	+	207.95
chr2R	24185823	24185911	24185823	24185910	FBgn0261973;	snoRNA:CD63a		.	+	197.002
chr2R	8165956	8166046	8165949	8166046	FBgn0086021;	snoRNA:CD59		.	+	189.604
chr2R	16857412	16857578	16857407	16857558	FBgn0263462;	snoRNA:Dek-a		.	+	189.304
chr2R	5765179	5765319	5765179	5765320	FBgn0263479;	scaRNA:PsiU2-35.45		.	+	187.875
chrX	17146611	17146759	17146610	17146759	FBgn0083012;	snoRNA:Psi28S-1135a		.	-	185.168
chr3R	5596696	5596831	5596696	5596832	FBgn0082979;	snoRNA:Psi28S-3091a		.	-	159.35
chr2R	24184841	24184922	24184841	24184921	FBgn0082935;	snoRNA:CD28a		.	+	154.414
chr2L	20419773	20419908	20419772	20419907	FBgn0083033;	snoRNA:Psi18S-525f		.	+	143.523
chr3L	11822983	11823124	11822982	11823124	FBgn0083015;	snoRNA:Psi18S-920		.	+	142.571
chr2R	17700472	17700560	17700472	17700560	FBgn0063383;	snoRNA:CD3c		.	+	139.967
chr3R	28601528	28601668	28601528	28601668	FBgn0082960;	snoRNA:Psi28S-3405a		.	+	139.025
chr2R	24185324	24185404	24185324	24185410	FBgn0082933;	snoRNA:CD28c		.	+	135.88
chr2R	11591340	11591485	11591340	11591487	FBgn0086658;	snoRNA:Psi28S-1180		.	-	133.255
chr2R	19414354	19414490	19414356	19414491	FBgn0263464;	snoRNA:hts-a		.	-	123.637
chr2R	17701447	17701524	17701447	17701524	FBgn0063375;	snoRNA:CD6a		.	+	116.25
chr3R	30207321	30207458	30207320	30207460	FBgn0083049;	snoRNA:Psi18S-1377c		.	-	113.869
chrX	17144106	17144240	17144105	17144241	FBgn0082999;	snoRNA:Psi28S-1192c		.	-	112.159
chr3L	13042766	13042906	13042765	13042907	FBgn0082967;	snoRNA:Psi28S-3327a		.	+	109.827
chr3R	5598014	5598157	5598014	5598156	FBgn0086662;	snoRNA:Psi28S-3186		.	-	109.296
chr2L	6917229	6917302	6917221	6917303	FBgn0263467;	snoRNA:CD67		.	-	104.178
chr3R	5559877	5560038	5559883	5560038	FBgn0263484;	snoRNA:Pi4KIIalpha-a		.	-	101.549
chrX	763941	764086	763941	764088	FBgn0086666;	snoRNA:Psi28S-2179		.	-	96.1818
chr3R	20912732	20912879	20912732	20912878	FBgn0263460;	snoRNA:CG31191-a		.	-	96.101
chr3L	830437	830511	830437	830511	FBgn0086067;	snoRNA:CD43		.	-	93.2684
chrX	6742685	6742826	6742685	6742828	FBgn0086668;	snoRNA:Psi28S-3436a		.	-	92.856
chr2R	21330735	21330867	21330721	21330867	FBgn0082968;	snoRNA:Psi28S-3316e		.	+	92.7939
chr3R	5596200	5596340	5596200	5596342	FBgn0082961;	snoRNA:Psi28S-3385b		.	-	89.5471
chr3R	30206975	30207112	30206975	30207114	FBgn0083047;	snoRNA:Psi18S-1377e		.	-	83.3542
chr3R	28601697	28601847	28601696	28601847	FBgn0082976;	snoRNA:Psi28S-3305a		.	+	79.2846
chr2R	18143178	18143324	18143176	18143325	FBgn0086600;	snoRNA:Psi18S-1347c		.	+	75.6767
chr3L	1666437	1666520	1666437	1666521	FBgn0082944;	snoRNA:CD52c		.	-	71.1288
chr2L	20419625	20419756	20419624	20419757	FBgn0083023;	snoRNA:Psi18S-640d		.	+	68.7396
chr2L	20421927	20422063	20421927	20422063	FBgn0083029;	snoRNA:Psi18S-525j		.	+	66.7504
chr2R	18142801	18142938	18142799	18142938	FBgn0083054;	snoRNA:Psi18S-1347a		.	+	66.7261
chr3L	891249	891475	891249	891472	FBgn0263461;	snoRNA:CG32479-a		.	+	65.789
chr2R	13557699	13557850	13557704	13557849	FBgn0263472;	snoRNA:2R:9445205		.	-	62.4779
chr3L	18896188	18896456	18896188	18896457	FBgn0086661;	snoRNA:Psi28S-2566		.	-	62.268
chr3L	5762859	5763000	5762859	5763000	FBgn0083044;	snoRNA:Psi18S-1397		.	-	61.3043
chrX	17143933	17144068	17143932	17144069	FBgn0082998;	snoRNA:Psi28S-1192d		.	-	60.6324
chr2R	19443126	19443256	19443125	19443256	FBgn0082987;	snoRNA:Psi28S-2444		.	+	57.1858
chr3L	5764112	5764249	5764111	5764250	FBgn0082995;	snoRNA:Psi28S-1837b		.	-	56.7207
chr3R	22036342	22036443	22036341	22036443	FBgn0261455;	scaRNA:MeU5-G38		.	+	56.5081
chr2L	12433024	12433180	12433042	12433185	FBgn0263469;	snoRNA:SC35-b		.	-	55.6728
chrX	6742851	6743001	6742851	6743002	FBgn0083013;	snoRNA:Psi28S-1060		.	-	55.6423
chr3R	30207155	30207291	30207155	30207293	FBgn0083048;	snoRNA:Psi18S-1377d		.	-	50.9326
chr2R	14622803	14622875	14622803	14622877	FBgn0082950;	snoRNA:CD42		.	+	50.3852
chr3R	20822609	20822749	20822607	20822749	FBgn0083055;	snoRNA:Psi18S-1295		.	+	49.2683
chr2L	20418347	20418481	20418348	20418481	FBgn0083038;	snoRNA:Psi18S-525a		.	+	46.3779
chr2R	21326738	21326870	21326737	21326870	FBgn0082972;	snoRNA:Psi28S-3316a		.	+	44.5307
chr3R	28812528	28812642	28812528	28812642	FBgn0065070;	snoRNA:CD19		.	+	43.3751
chr2L	20421780	20421909	20421779	20421910	FBgn0083020;	snoRNA:Psi18S-640g		.	+	41.7849
chr3L	890269	890490	890271	890489	FBgn0263476;	snoRNA:CG32479-b		.	+	41.2096
chrX	17145556	17145695	17145548	17145697	FBgn0083041;	snoRNA:Psi18S-1854b		.	-	39.9502
chr3R	11223570	11223790	11223563	11223790	FBgn0065064;	snoRNA:Psi28S-291		.	+	38.6253
chr2R	24185087	24185168	24185088	24185168	FBgn0082934;	snoRNA:CD28b		.	+	38.5366
chr2R	21327055	21327199	21327053	21327199	FBgn0086669;	snoRNA:Psi18S-841a		.	+	38.1775
chr3L	5763344	5763513	5763343	5763515	FBgn0065058;	snoRNA:CD21		.	-	37.3984
chr3R	30207744	30207883	30207744	30207885	FBgn0086665;	snoRNA:Psi18S-1377a		.	-	37.375
chr2R	18142999	18143142	18142997	18143124	FBgn0083053;	snoRNA:Psi18S-1347b		.	+	37.3188
chrX	9274713	9274862	9274717	9274864	FBgn0263475;	snoRNA:CG16892-a		.	+	37.0998
chr2R	12161125	12161303	12161125	12161303	FBgn0263485;	scaRNA:PsiU2-55		.	-	36.8046
chr2R	12161125	12161288			FBgn0263485;	scaRNA:PsiU2-55		.	-	36.8046
chr2L	20418833	20418967	20418832	20418967	FBgn0083036;	snoRNA:Psi18S-525c		.	+	36.185
chr3L	833061	833209	833061	833209	FBgn0083058;	snoRNA:Psi18S-1086		.	-	35.9592
chr3R	30207492	30207630	30207492	30207632	FBgn0083050;	snoRNA:Psi18S-1377b		.	-	35.8784
chr3L	17628056	17628203	17628057	17628203	FBgn0261454;	scaRNA:MeU4-A65		.	+	35.5401
chr3R	5596359	5596509	5596359	5596511	FBgn0082962;	snoRNA:Psi28S-3385a		.	-	34.7968
chr2R	9095371	9095526	9095371	9095526	FBgn0082981;	snoRNA:Psi28S-2949		.	+	33.4225
chr3L	13043370	13043510	13043369	13043510	FBgn0086601;	snoRNA:Psi28S-3327c		.	+	31.4286
chr3R	28601876	28602016	28601876	28602016	FBgn0082959;	snoRNA:Psi28S-3405b		.	+	30.5227
chr2R	21328265	21328371	21328264	21328371	FBgn0086024;	snoRNA:CD51b		.	+	29.0893
chr2R	21330433	21330565	21330423	21330566	FBgn0082969;	snoRNA:Psi28S-3316d		.	+	28.9727
chr2L	21143854	21143941	21143854	21143949	FBgn0086041;	snoRNA:CD36		.	+	27.9379
chr3R	11410847	11410997	11410853	11410991	FBgn0263480;	snoRNA:Irbp-a		.	+	27.3171
chr3L	832486	832639	832485	832639	FBgn0082973;	snoRNA:Psi28S-3308		.	-	26.4945
chr2R	10537134	10537270	10537134	10537270	FBgn0263483;	snoRNA:lola-d		.	-	24.3903
chr2L	20419455	20419585	20419454	20419592	FBgn0083034;	snoRNA:Psi18S-525e		.	+	20.3753
chr2R	21333933	21334092	21333932	21334093	FBgn0083046;	snoRNA:Psi18S-1389a		.	+	19.2668
chr3L	259969	260280	259971	260280	FBgn0263470;	snoRNA:Tudor-SN-a		.	-	19.1358
chrX	17145383	17145534	17145383	17145535	FBgn0083007;	snoRNA:Psi28S-1135f		.	-	17.0893
chr2L	20421303	20421438	20421303	20421438	FBgn0083031;	snoRNA:Psi18S-525h		.	+	16.477
chr2L	20419302	20419430	20419301	20419430	FBgn0083024;	snoRNA:Psi18S-640c		.	+	16.4634
chr2R	21330275	21330413	21330273	21330413	FBgn0083018;	snoRNA:Psi18S-841b		.	+	15.942
chr2L	20421474	20421600	20421473	20421600	FBgn0083021;	snoRNA:Psi18S-640f		.	+	15.893
chr2R	24186062	24186151	24186053	24186151	FBgn0261974;	snoRNA:CD63b		.	+	15.5991
chr3R	9713606	9713765	9713606	9713767	FBgn0263477;	scaRNA:PsiU1-6		.	+	14.7885
chr2R	10536494	10536660	10536500	10536652	FBgn0263466;	snoRNA:lola-a		.	-	14.7811
chr2R	22607231	22607372	22607229	22607372	FBgn0083004;	snoRNA:Psi28S-1175b		.	+	13.8039
chr3L	13042943	13043083	13042942	13043083	FBgn0082966;	snoRNA:Psi28S-3327b		.	+	13.3798
chr3R	9778397	9778537	9778397	9778538	FBgn0086663;	snoRNA:Psi18S-1275		.	+	12.439
chr3R	5598422	5598566	5598422	5598566	FBgn0082988;	snoRNA:Psi28S-2442b		.	-	12.3645
chrX	17145729	17145880	17145729	17145881	FBgn0083008;	snoRNA:Psi28S-1135e		.	-	11.8559
chr2R	14602985	14603124	14602985	14603124	FBgn0263487;	scaRNA:PsiU5-44		.	-	11.4055
chrX	17145209	17145349	17145208	17145360	FBgn0083040;	snoRNA:Psi18S-1854c		.	-	11.0802
chr3R	7472906	7473222	7472910	7473222	FBgn0043853;	scaRNA:MeU5-C46		.	-	10.3736
chrX	17146247	17146390	17146247	17146391	FBgn0083010;	snoRNA:Psi28S-1135c		.	-	9.65377
chr3L	1667150	1667247	1667150	1667247	FBgn0286729;	snoRNA:CD70		.	-	9.60524
chrX	1482559	1482628	1482560	1482628	FBgn0086042;	snoRNA:CD44		.	-	9.48129
chr2R	21330905	21331043	21330903	21331046	FBgn0083016;	snoRNA:Psi18S-841d		.	+	8.66031
chr2L	20421616	20421752	20421616	20421752	FBgn0083030;	snoRNA:Psi18S-525i		.	+	8.60833
chr2R	13557538	13557686	13557538	13557686	FBgn0083006;	snoRNA:Psi28S-1153		.	-	7.8774
chr2R	22607543	22607678	22607541	22607678	FBgn0082925;	snoRNA:Or-aca1		.	+	7.40741
chrX	17145902	17146041	17145902	17146043	FBgn0083042;	snoRNA:Psi18S-1854a		.	-	6.90761
chr2R	8724904	8725065	8724904	8725065	FBgn0263463;	snoRNA:gcl-a		.	+	6.84745
chr2R	10536949	10537120	10536949	10537120	FBgn0263482;	snoRNA:lola-c		.	-	6.78934
chrX	21386844	21386934	21386840	21386935	FBgn0025882;	snoRNA:CD10		.	-	6.4326
chr2R	10536744	10536905	10536753	10536911	FBgn0263481;	snoRNA:lola-b		.	-	5.24164
chr2R	21330582	21330715	21330580	21330715	FBgn0083017;	snoRNA:Psi18S-841c		.	+	4.29122
chr2L	12432797	12432950	12432797	12432944	FBgn0263468;	snoRNA:SC35-a		.	-	3.72273
chr2L	20418996	20419133	20418995	20419133	FBgn0083025;	snoRNA:Psi18S-640b		.	+	2.56365
chr2R	22607384	22607520	22607384	22607520	FBgn0083003;	snoRNA:Psi28S-1175c		.	+	2.51076
chr2R	21334144	21334299	21334143	21334299	FBgn0083045;	snoRNA:Psi18S-1389b		.	+	2.39182
chr3R	5598637	5598777	5598637	5598777	FBgn0082989;	snoRNA:Psi28S-2442a		.	-	1.95122
chrX	17146400	17146545	17146400	17146545	FBgn0083011;	snoRNA:Psi28S-1135b		.	-	1.74937
chr2L	20418522	20418654	20418522	20418654	FBgn0083026;	snoRNA:Psi18S-640a		.	+	1.4782
chrX	17146073	17146215	17146073	17146216	FBgn0083009;	snoRNA:Psi28S-1135d		.	-	1.30539
chr3R	5584501	5584644	5584501	5584644	FBgn0286738;	scaRNA:MeU4:25F-C137		.	-	1.26215
